# A Two-tiered Functional Screen Identifies Herpesviral Transcriptional Modifiers and their Essential Domains

**DOI:** 10.1101/2021.09.20.460982

**Authors:** David W Morgens, Divya Nandakumar, Allison L Didychuk, Kevin J Yang, Britt Glaunsinger

## Abstract

While traditional methods for studying large DNA viruses allow the creation of individual mutants, CRISPR/Cas9 can be used to rapidly create thousands of mutant dsDNA viruses in parallel. Here, we used this approach to study the human oncogenic Kaposi’s sarcoma-associated herpesvirus (KSHV). We designed a sgRNA library containing all possible ~22,000 guides targeting the genome of KSHV – one cut site approximately every 8 base pairs – enabling the pooled screening of the entire genome. We used this tool to phenotype all possible Cas9-targeted viruses for transcription of KSHV late genes, which is required to produce structural components of the viral capsid. By performing targeted deep sequencing of the viral genome to distinguish between knock-out and in-frame alleles created by Cas9, we discovered a novel hit, ORF46 – and more specifically its DNA binding domain – is required for viral DNA replication. Our pooled Cas9 tiling screen followed by targeted deep viral sequencing represents a two-tiered screening paradigm that may be widely applicable to dsDNA viruses.
