## Supplementary Data 4 for "A Two-tiered Functional Screen Identifies Herpesviral Transcriptional Modifiers and their Essential Domains"

### Sheet: Average
Name	Number of sgRNAs	Median enrichment	Uncorrected MW p-value	5% FDR	Signed log p-value	Start Coordinate	Stop Coordinate
ORF9_cds_1	442	-0.222797	9.08e-16	TRUE	-15.0417	11344	14382
ORF44_cds_1	319	-0.276311	2.18e-14	TRUE	-13.6612	64708	67074
ORF73_cds_1	341	0.253251	4.77e-13	TRUE	12.3217	140580	143951
ORF24_cds_1	287	-0.250033	3.45e-12	TRUE	-11.4625	40338	42596
ORF6_cds_1	479	-0.173208	4.94e-11	TRUE	-10.3064	3194	6592
ORF56_cds_1	348	-0.205172	5.34e-11	TRUE	-10.2728	79252	81783
ORF40_cds_1	186	-0.28217	3.95e-10	TRUE	-9.40342	60124	61497
ORF46_cds_1	120	-0.284188	1.1e-09	TRUE	-8.96024	68453	69220
GFP-IRES-Hygro_cds	353	0.208942	1.66e-09	TRUE	8.77878	96158	98544
ORF75_cds_1	701	0.179651	6.1e-09	TRUE	8.21454	147204	151094
ORF40/41_cds_1	308	-0.210427	6.24e-09	TRUE	-8.20511	60124	62260
ORF59_cds_1	205	-0.250117	1.67e-08	TRUE	-7.77714	111696	112886
ORF66_cds_1	217	-0.233054	3.05e-08	TRUE	-7.51612	128617	129906
ORF50_cds_2	321	0.176789	3.1e-08	TRUE	7.50892	72388	74445
ORF18_cds_1	114	-0.252228	8e-07	TRUE	-6.09696	32242	33015
ORF45_cds_1	200	-0.181104	1.69e-06	TRUE	-5.77091	67169	68392
ORF57_cds_2	191	-0.16645	5.49e-06	TRUE	-5.26078	82043	83361
ORF34_cds_1	154	-0.201285	9.11e-06	TRUE	-5.04047	54491	55474
inter71197_71411	39	-0.310937	8.53e-05	TRUE	-4.06885	71197	71411
ORF58_cds_1	144	-0.144418	0.000262622	TRUE	-3.58067	110618	111691
ORF25_cds_1	599	-0.0886078	0.000362463	TRUE	-3.44074	42595	46725
ORF68_cds_1	262	-0.123602	0.000790705	TRUE	-3.10199	130915	132552
ORF37_cds_1	180	-0.112022	0.000880112	TRUE	-3.05546	57089	58549
inter107539_108108	73	-0.2224	0.000899477	TRUE	-3.04601	107539	108108
ORF60_cds_1	119	-0.150359	0.00100229	TRUE	-2.99901	113017	113934
K14_cds_1	150	0.126554	0.00374623	TRUE	2.42641	144769	145584
K8.1_cds_2	31	-0.283383	0.00492171	TRUE	-2.30788	76249	76511
ORF30_cds_1	31	-0.244472	0.00559588	TRUE	-2.25213	50440	50673
inter134248_136069	157	-0.145244	0.0055997	TRUE	-2.25184	134248	136069
ORF10_cds_1	185	-0.13004	0.00635448	TRUE	-2.19692	14500	15756
ORF38_cds_1	20	-0.321548	0.00653436	TRUE	-2.1848	58504	58689
ORF16_cds_1	70	-0.144034	0.00658408	TRUE	-2.1815	29962	30489
ORF31_cds_1	88	-0.140679	0.0065904	TRUE	-2.18109	50580	51254
ORF32_cds_1	229	-0.0917939	0.00670618	TRUE	-2.17352	51221	52585
ORF23_cds_1	152	-0.100738	0.00754938	TRUE	-2.12209	39120	40334
ORF47_cds_1	61	-0.191225	0.0128878	FALSE	-1.88982	69228	69731
ORF61_cds_1	335	-0.0681103	0.0173379	FALSE	-1.761	113963	116341
inter106990_107084	23	0.354523	0.017563	FALSE	1.7554	106990	107084
ORF64_cds_1	1303	-0.0482026	0.0204997	FALSE	-1.68825	120147	128054
ORF29_cds_1	121	-0.182309	0.0231125	FALSE	-1.63615	53572	54492
ORF39_cds_1	136	-0.113358	0.0238853	FALSE	-1.62187	58789	59991
ORF33_cds_1	144	-0.103795	0.0264938	FALSE	-1.57686	52578	53582
ORF22_cds_1	268	-0.079404	0.0285743	FALSE	-1.54402	36931	39123
ORF36_cds_1	195	-0.111132	0.032448	FALSE	-1.48881	55792	57126
ORF41_cds_1	102	-0.0956561	0.0363088	FALSE	-1.43999	61643	62260
K8_cds_2	15	-0.360877	0.0410256	FALSE	-1.38695	75461	75607
ORF72_cds_1	90	0.152986	0.0450129	FALSE	1.34666	139565	140338
inter117341_117354	3	-0.551307	0.0493637	FALSE	-1.30659	117341	117354
inter76511_76617	14	-0.248025	0.0526237	FALSE	-1.27882	76511	76617
ORF67_cds_1	128	-0.146543	0.0548926	FALSE	-1.26049	129840	130655
ORF4_cds_1	149	-0.0712085	0.0589396	FALSE	-1.22959	1127	2779
ORF29_cds_2	139	-0.08939	0.0653724	FALSE	-1.18461	49179	50321
K4.2_cds_1	95	-0.160021	0.0669249	FALSE	-1.17441	22545	23093
inter152404_152481	2	-0.53758	0.0849569	FALSE	-1.0708	152404	152481
OriLyt-L	387	-0.0806325	0.0923845	FALSE	-1.0344	22500	25700
ORF42_cds_1	115	-0.0449067	0.0967824	FALSE	-1.0142	62252	63088
inter69220_69227	1	-1.00503	0.0981238	FALSE	-1.00823	69220	69227
miR-K12-4	5	-0.646255	0.0993275	FALSE	-1.00293	138184	138253
inter81783_81885	25	-0.256899	0.101131	FALSE	-0.995115	81783	81885
miR-K12-9	7	0.0591782	0.101925	FALSE	0.991719	136070	136135
CmR_cds_1	76	-0.104641	0.103617	FALSE	-0.984571	89137	89796
ORF26_cds_1	129	-0.0582377	0.107769	FALSE	-0.967505	46751	47668
ORF54_cds_1	140	-0.0827682	0.112251	FALSE	-0.949812	77483	78439
miR-K12-7	9	0.343863	0.112794	FALSE	0.947713	137125	137196
ORF8_cds_1	346	-0.0314468	0.113551	FALSE	-0.944809	8680	11217
K15_cds_5	17	-0.253289	0.143253	FALSE	-0.843896	152252	152404
ORF11_cds_1	154	-0.0608536	0.145102	FALSE	-0.838328	15771	16994
inter147053_147203	19	0.173579	0.14808	FALSE	0.829504	147053	147203
repE_cds_1	79	-0.109912	0.148912	FALSE	-0.827071	87042	87797
inter112886_113016	14	-0.247614	0.158632	FALSE	-0.799609	112886	113016
ORF49_cds_1	121	-0.0589912	0.16016	FALSE	-0.795446	71446	72354
ORF17.5_cds_1	131	0.0773797	0.169221	FALSE	0.771546	30639	31505
inter113934_113962	5	0.310517	0.170877	FALSE	0.767316	113934	113962
inter136135_136712	34	-0.0780693	0.176456	FALSE	-0.753363	136135	136712
ORF70_cds_1	147	0.025711	0.179242	FALSE	0.746561	20038	21051
BAC insert	1771	0.0159912	0.180751	FALSE	0.742919	83527	99856
inter27374_28571	159	-0.0296743	0.197543	FALSE	-0.704339	27374	28571
K3A_cds_1	94	-0.118518	0.198115	FALSE	-0.703083	18589	19128
inter21051_21494	46	-0.109744	0.207797	FALSE	-0.682361	21051	21494
inter48562_48807	27	-0.0692453	0.21606	FALSE	-0.665425	48562	48807
ORF62_cds_1	166	-0.077008	0.231302	FALSE	-0.635821	116346	117341
inter19557_20037	63	-0.0299294	0.234604	FALSE	-0.629665	19557	20037
ORF63_cds_1	375	-0.0352658	0.246614	FALSE	-0.607983	117355	120141
OriLyt-R	377	-0.014966	0.25637	FALSE	-0.591133	118000	120800
ORF65_cds_1	87	-0.0415932	0.27617	FALSE	-0.558823	128078	128590
inter2779_3193	44	-0.0729822	0.281455	FALSE	-0.550591	2779	3193
inter68392_68452	8	0.16597	0.287949	FALSE	0.540684	68392	68452
inter49116_49178	10	0.182336	0.288196	FALSE	0.540312	49116	49178
inter6592_6608	2	-0.264529	0.293301	FALSE	-0.532686	6592	6608
K10.5_cds_2	161	-0.024463	0.296602	FALSE	-0.527826	105745	106990
inter78439_78580	19	-0.0881706	0.297416	FALSE	-0.526636	78439	78580
inter151792_151877	3	-0.656541	0.300871	FALSE	-0.52162	151792	151877
ORF55_cds_1	99	-0.052777	0.303511	FALSE	-0.517826	78581	79264
miR-K12-3	2	-0.308838	0.311772	FALSE	-0.506163	138315	138384
inter22476_22499	3	0.19703	0.313821	FALSE	0.503318	22476	22499
ORF67A_cds_1	25	-0.205872	0.314869	FALSE	-0.50187	130710	130952
ORF67.5_cds_1	25	-0.205872	0.314869	FALSE	-0.50187	130710	130952
K3_cds_1	138	-0.0915583	0.317503	FALSE	-0.498253	18589	19557
K8.1_cds_1	66	0.0610655	0.321827	FALSE	0.492377	75731	76154
ORF52_cds_1	58	-0.0739206	0.321855	FALSE	-0.49234	76618	77013
miR-K12-8	8	0.150016	0.323655	FALSE	0.489918	136713	136782
K10_cds_2	413	-0.0405422	0.333148	FALSE	-0.477363	102219	104487
ORF74_cds_1	127	0.0512121	0.340785	FALSE	0.46752	146025	147053
ORF50_cds_1	1	-0.349473	0.342653	FALSE	-0.465145	71412	71429
inter152902_152985	5	0.25394	0.345257	FALSE	0.461857	152902	152985
inter67074_67168	10	-0.177026	0.359039	FALSE	-0.444858	67074	67168
K8_cds_1	99	-0.108347	0.368248	FALSE	-0.43386	74666	75379
K4.1_cds_1	46	-0.0653331	0.3705	FALSE	-0.431212	22132	22476
inter99856_100004	19	-0.0701617	0.385013	FALSE	-0.414525	99856	100004
ORF48_cds_1	177	-0.0492052	0.385138	FALSE	-0.414383	69989	71197
ORF43_cds_1	233	-0.00431514	0.388253	FALSE	-0.410885	62952	64769
inter128590_128616	4	0.146993	0.394733	FALSE	0.403697	128590	128616
ORF27_cds_1	120	-0.0400522	0.401947	FALSE	-0.395832	47690	48562
inter140338_140579	41	0.0667491	0.405067	FALSE	0.392474	140338	140579
K11_cds_2	198	-0.0605158	0.409654	FALSE	-0.387582	108109	109663
inter143951_144768	121	-0.0419738	0.409682	FALSE	-0.387553	143951	144768
inter16994_17241	25	0.187864	0.413097	FALSE	0.383948	16994	17241
ORF53_cds_1	47	-0.162048	0.421062	FALSE	-0.375653	77149	77481
incC	21	0.174407	0.423885	FALSE	0.372752	86789	87039
inter128054_128077	3	-0.221285	0.425669	FALSE	-0.370928	128054	128077
inter137416_138183	115	0.0231821	0.426717	FALSE	0.36986	137416	138183
inter75607_75730	18	0.0171153	0.426999	FALSE	0.369573	75607	75730
inter21779_22131	53	0.0602852	0.429722	FALSE	0.366813	21779	22131
inter137196_137345	25	0.0348438	0.445645	FALSE	0.351011	137196	137345
K10_cds_1	69	-0.103192	0.449964	FALSE	-0.346822	104589	105055
K5_cds_1	120	0.0264864	0.451254	FALSE	0.345579	25663	26433
sopA_cds_1	127	-0.0689743	0.457693	FALSE	-0.339426	85288	86463
inter81934_82042	16	-0.111445	0.472857	FALSE	-0.32527	81934	82042
vIL6_cds_1	63	0.0383157	0.474609	FALSE	0.323664	17242	17856
K2_cds_1	63	0.0383157	0.474609	FALSE	0.323664	17242	17856
miR-K12-10a	13	0.186291	0.476029	FALSE	0.322366	134114	134183
inter151979_152061	4	-0.300211	0.477396	FALSE	-0.321121	151979	152061
K15_cds_6	9	0.24656	0.485344	FALSE	0.313951	152062	152169
ORF35_cds_1	72	-0.0724652	0.488082	FALSE	-0.311507	55455	55907
ORF69_cds_1	126	-0.0321699	0.488255	FALSE	-0.311354	132585	133493
ORF19_cds_1	256	-0.0422757	0.491793	FALSE	-0.308218	33012	34661
inter132552_132584	8	-0.0162429	0.501854	FALSE	-0.299423	132552	132584
K1_cds_1	64	-0.0571197	0.521647	FALSE	-0.282623	105	959
ORF28_cds_1	57	-0.000976532	0.527324	FALSE	-0.277922	48808	49116
sopB_cds_1	87	0.103279	0.536989	FALSE	0.270035	84317	85288
ORF17_cds_1	267	0.0200489	0.544422	FALSE	0.264065	30639	32300
inter959_1126	6	0.122123	0.557562	FALSE	0.253707	959	1126
inter15756_15770	2	-0.245928	0.561836	FALSE	-0.250391	15756	15770
K7_cds_1	53	0.0940279	0.56469	FALSE	0.24819	28572	28952
miR-K12-11	8	0.116085	0.571093	FALSE	0.243293	137346	137416
inter109663_109784	19	0.0307355	0.580119	FALSE	0.236483	109663	109784
inter59991_60123	19	-0.123557	0.60248	FALSE	-0.220057	59991	60123
inter130655_130709	15	-0.0082044	0.642108	FALSE	-0.192392	130655	130709
K15_cds_7	8	0.206171	0.645282	FALSE	0.19025	151878	151979
inter17856_17901	8	0.132061	0.648812	FALSE	0.187881	17856	17901
inter138384_138444	11	-0.0448994	0.649807	FALSE	-0.187215	138384	138444
inter46725_46750	4	-0.162907	0.661596	FALSE	-0.179407	46725	46750
inter133493_134065	64	-0.0723569	0.661943	FALSE	-0.179179	133493	134065
inter145584_146024	80	0.0160882	0.666249	FALSE	0.176363	145584	146024
inter69731_69988	48	0.114824	0.666474	FALSE	0.176217	69731	69988
K4_cds_1	37	-0.0126861	0.669009	FALSE	-0.174568	21495	21779
inter58689_58788	16	-0.0327049	0.672941	FALSE	-0.172023	58689	58788
K6_cds_1	44	-0.000487555	0.687903	FALSE	-0.162473	27087	27374
inter104487_104588	17	-0.0555471	0.691671	FALSE	-0.1601	104487	104588
ORF57_cds_1	6	-0.00804561	0.693158	FALSE	-0.159168	81886	81934
inter139482_139564	9	0.0162803	0.696996	FALSE	0.15677	139482	139564
inter152169_152251	4	-0.0472489	0.711744	FALSE	-0.147676	152169	152251
inter47668_47689	9	0.00187792	0.714194	FALSE	0.146184	47668	47689
K15_cds_8	74	-0.00411855	0.730619	FALSE	-0.136309	151329	151792
inter72354_72387	3	-0.0340763	0.731412	FALSE	-0.135838	72354	72387
inter75379_75460	13	-0.0641423	0.732405	FALSE	-0.135249	75379	75460
miR-K12-1	9	0.029251	0.732932	FALSE	0.134936	138445	138535
miR-K12-2	9	0.029251	0.732932	FALSE	0.134936	138445	138535
inter76154_76248	9	-0.184907	0.73642	FALSE	-0.132874	76154	76248
inter138535_138915	58	0.0547199	0.737274	FALSE	0.132371	138535	138915
inter138253_138314	16	-0.0476502	0.754516	FALSE	-0.122332	138253	138314
sopC	20	-0.0275129	0.773901	FALSE	-0.111314	83771	84244
K15_cds_1	17	-0.0243623	0.775567	FALSE	-0.110381	153188	153404
K9_cds_1	230	0.00243472	0.781491	FALSE	0.107076	100005	101354
K10.5_cds_1	55	-0.0224955	0.783039	FALSE	-0.106217	107085	107539
inter0_104	11	-0.183163	0.78852	FALSE	-0.103187	0	104
inter153078_153187	6	-0.0455388	0.795286	FALSE	-0.0994769	153078	153187
inter83361_83526	16	0.0193503	0.800167	FALSE	0.0968191	83361	83526
inter26433_27086	106	-0.0211783	0.803646	FALSE	-0.0949352	26433	27086
K15_cds_3	14	0.0115805	0.804248	FALSE	0.09461	152660	152902
inter11217_11343	13	0.0199458	0.804667	FALSE	0.0943837	11217	11343
K12_cds_1	30	0.0592961	0.809025	FALSE	0.0920382	134066	134248
inter18534_18588	7	0.0780618	0.815136	FALSE	0.0887702	18534	18588
inter74445_74665	21	0.0556129	0.834409	FALSE	0.0786209	74445	74665
ORF21_cds_1	273	-0.00899522	0.836044	FALSE	-0.0777707	35201	36943
ORF20_cds_1	157	-0.0135996	0.846883	FALSE	-0.0721766	34429	35391
K15_cds_2	8	0.0608791	0.859233	FALSE	0.0658892	152986	153078
ORF71_cds_1	72	0.0115574	0.864801	FALSE	0.0630838	138916	139482
inter30489_30638	15	-0.0788574	0.868431	FALSE	-0.0612645	30489	30638
inter50321_50439	17	0.0525653	0.874327	FALSE	0.0583263	50321	50439
inter105055_105744	81	0.000459723	0.883428	FALSE	0.0538288	105055	105744
inter136782_137124	54	-0.0236435	0.887027	FALSE	-0.0520633	136782	137124
inter110272_110617	53	-0.0262368	0.887411	FALSE	-0.0518754	110272	110617
inter14382_14499	13	-0.115142	0.890786	FALSE	-0.0502267	14382	14499
ORF2_cds_1	98	0.00827029	0.896341	FALSE	0.0475269	17902	18534
inter152571_152659	8	-0.050786	0.914321	FALSE	-0.0389012	152571	152659
inter77013_77148	11	0.12503	0.914357	FALSE	0.0388842	77013	77148
inter28952_29961	94	-0.01731	0.914439	FALSE	-0.0388454	28952	29961
inter101354_102218	113	0.0147669	0.941449	FALSE	0.0262033	101354	102218
K15_cds_4	11	0.12598	0.944287	FALSE	0.0248961	152482	152571
ORF7_cds_1	284	0.00523826	0.952926	FALSE	0.020941	6609	8696
inter151094_151328	35	0.110797	0.977197	FALSE	0.0100177	151094	151328
K11_cds_1	71	-0.0533336	0.988061	FALSE	-0.00521638	109785	110272

### Sheet: Rep2
Name	Number of sgRNAs	Median enrichment	Uncorrected MW p-value	Signed log p-value	start	stop
ORF9_cds_1	441	-0.152537	4.35997e-12	-11.3605	11344	14382
ORF44_cds_1	317	-0.216199	1.11114e-10	-9.95423	64708	67074
ORF56_cds_1	346	-0.190676	3.01374e-10	-9.52089	79252	81783
ORF24_cds_1	287	-0.174365	4.25299e-08	-7.37131	40338	42596
ORF6_cds_1	478	-0.153652	2.03973e-07	-6.69043	3194	6592
ORF46_cds_1	118	-0.250198	2.65342e-07	-6.57619	68453	69220
ORF57_cds_2	189	-0.18418	7.23735e-07	-6.14042	82043	83361
ORF66_cds_1	216	-0.151374	7.70289e-07	-6.11335	128617	129906
ORF40_cds_1	186	-0.206522	9.48848e-07	-6.0228	60124	61497
ORF59_cds_1	205	-0.156845	9.86707e-07	-6.00581	111696	112886
ORF40/41_cds_1	308	-0.153258	1.41588e-05	-4.84897	60124	62260
ORF45_cds_1	200	-0.170648	5.51632e-05	-4.25835	67169	68392
ORF37_cds_1	179	-0.108569	0.000227585	-3.64286	57089	58549
ORF34_cds_1	154	-0.157671	0.000366759	-3.43562	54491	55474
ORF18_cds_1	114	-0.219294	0.000540573	-3.26715	32242	33015
inter71197_71411	39	-0.201754	0.00148023	-2.82967	71197	71411
inter76511_76617	14	-0.433171	0.00153178	-2.8148	76511	76617
inter107539_108108	72	-0.211223	0.00191608	-2.71759	107539	108108
ORF68_cds_1	262	-0.0878789	0.00193205	-2.71398	130915	132552
ORF58_cds_1	144	-0.134698	0.00298284	-2.52537	110618	111691
ORF30_cds_1	31	-0.284801	0.00308223	-2.51114	50440	50673
ORF25_cds_1	597	-0.0725521	0.00433083	-2.36343	42595	46725
ORF47_cds_1	61	-0.152365	0.00676586	-2.16968	69228	69731
ORF60_cds_1	119	-0.119849	0.00774415	-2.11103	113017	113934
ORF32_cds_1	229	-0.0941473	0.00879544	-2.05574	51221	52585
ORF10_cds_1	185	-0.0889618	0.0147333	-1.8317	14500	15756
ORF31_cds_1	87	-0.104887	0.0175063	-1.7568	50580	51254
ORF38_cds_1	20	-0.191722	0.0302906	-1.51869	58504	58689
ORF23_cds_1	151	-0.0592442	0.0342512	-1.46532	39120	40334
ORF29_cds_1	119	-0.103612	0.0380386	-1.41978	53572	54492
ORF16_cds_1	69	-0.0617834	0.0414938	-1.38202	29962	30489
ORF67_cds_1	128	-0.157092	0.0465501	-1.33208	129840	130655
ORF22_cds_1	267	-0.0775822	0.0512372	-1.29041	36931	39123
inter117341_117354	3	-0.487431	0.0585576	-1.23242	117341	117354
inter136135_136712	34	-0.129874	0.0676487	-1.16974	136135	136712
inter128054_128077	3	-0.374663	0.0808542	-1.0923	128054	128077
K8.1_cds_2	31	-0.185692	0.0889387	-1.05091	76249	76511
repE_cds_1	79	-0.14647	0.0936516	-1.02848	87042	87797
ORF33_cds_1	144	-0.0399063	0.0953683	-1.0206	52578	53582
ORF42_cds_1	115	-0.0297178	0.103037	-0.987005	62252	63088
OriLyt-L	387	-0.0330248	0.107031	-0.970491	22500	25700
inter69220_69227	1	-0.890509	0.109574	-0.960294	69220	69227
miR-K12-4	5	-0.512637	0.110584	-0.956308	138184	138253
K8_cds_2	15	-0.290256	0.113806	-0.943836	75461	75607
ORF61_cds_1	334	-0.036842	0.114475	-0.941288	113963	116341
inter134248_136069	157	-0.0595718	0.117381	-0.930402	134248	136069
inter81783_81885	25	-0.234872	0.119474	-0.922726	81783	81885
ORF64_cds_1	1298	-0.0412112	0.119497	-0.922644	120147	128054
ORF36_cds_1	195	-0.0812766	0.124788	-0.903828	55792	57126
ORF54_cds_1	139	-0.0522325	0.125138	-0.902609	77483	78439
inter19557_20037	62	-0.0996644	0.127465	-0.89461	19557	20037
inter152404_152481	2	-0.470098	0.127791	-0.8935	152404	152481
inter132552_132584	7	-0.0728749	0.161728	-0.791215	132552	132584
ORF41_cds_1	102	-0.0572885	0.164672	-0.78338	61643	62260
K4_cds_1	36	-0.17248	0.179623	-0.745637	21495	21779
ORF55_cds_1	99	-0.0856017	0.188307	-0.725134	78581	79264
K4.2_cds_1	95	-0.0562725	0.189428	-0.722556	22545	23093
inter21051_21494	46	-0.0323612	0.200812	-0.697211	21051	21494
ORF49_cds_1	120	-0.0639618	0.202271	-0.694066	71446	72354
ORF65_cds_1	87	-0.0666072	0.21167	-0.674341	128078	128590
inter48562_48807	27	-0.0595083	0.220619	-0.656357	48562	48807
ORF8_cds_1	346	-0.0282166	0.266004	-0.575111	8680	11217
K10.5_cds_2	160	-0.0218284	0.267612	-0.572495	105745	106990
K8_cds_1	98	-0.099826	0.272172	-0.565157	74666	75379
miR-K12-3	2	-0.525193	0.279966	-0.552895	138315	138384
inter6592_6608	2	-0.27122	0.281736	-0.550157	6592	6608
ORF67A_cds_1	25	-0.172362	0.283677	-0.547175	130710	130952
ORF67.5_cds_1	25	-0.172362	0.283677	-0.547175	130710	130952
inter151792_151877	3	-0.650631	0.291027	-0.536067	151792	151877
K15_cds_5	17	-0.162772	0.292212	-0.534302	152252	152404
ORF11_cds_1	154	-0.0193221	0.301018	-0.521408	15771	16994
ORF4_cds_1	149	-0.0120931	0.309327	-0.509582	1127	2779
K11_cds_2	197	-0.0596214	0.310835	-0.507469	108109	109663
ORF26_cds_1	129	-0.0686238	0.311757	-0.506184	46751	47668
ORF29_cds_2	139	-0.00903067	0.318269	-0.497205	49179	50321
K10_cds_1	69	-0.0554857	0.337357	-0.47191	104589	105055
inter76154_76248	9	-0.178451	0.358724	-0.445239	76154	76248
inter99856_100004	19	-0.0226366	0.375178	-0.425762	99856	100004
inter151979_152061	4	-0.341697	0.381307	-0.418725	151979	152061
sopA_cds_1	126	-0.0691174	0.387448	-0.411787	85288	86463
ORF62_cds_1	166	-0.0409159	0.391879	-0.406848	116346	117341
ORF53_cds_1	47	-0.182293	0.394239	-0.40424	77149	77481
ORF39_cds_1	135	-0.0480126	0.4103	-0.386899	58789	59991
inter81934_82042	16	-0.206429	0.432379	-0.364135	81934	82042
ORF63_cds_1	374	-0.0161902	0.437638	-0.358885	117355	120141
inter109663_109784	19	-0.0371296	0.453069	-0.343836	109663	109784
inter15756_15770	2	-0.284753	0.459838	-0.337395	15756	15770
ORF28_cds_1	57	-0.0294125	0.467239	-0.330461	48808	49116
inter83361_83526	16	-0.0855621	0.478701	-0.319935	83361	83526
ORF50_cds_1	1	-0.246558	0.482802	-0.316231	71412	71429
inter112886_113016	14	-0.136394	0.483418	-0.315677	112886	113016
inter26433_27086	106	-0.00168745	0.507641	-0.294443	26433	27086
inter138384_138444	11	-0.032271	0.50975	-0.292643	138384	138444
K10_cds_2	411	-0.0120931	0.515701	-0.287602	102219	104487
inter101354_102218	113	-0.0469879	0.517909	-0.285746	101354	102218
K15_cds_3	14	-0.0464356	0.531441	-0.274545	152660	152902
inter67074_67168	10	-0.106986	0.540488	-0.267214	67074	67168
CmR_cds_1	76	-0.017394	0.54394	-0.264449	89137	89796
K3A_cds_1	94	-0.0588022	0.572643	-0.242116	18589	19128
inter2779_3193	44	-0.0438908	0.585331	-0.232598	2779	3193
K15_cds_1	17	-0.032809	0.59633	-0.224513	153188	153404
ORF71_cds_1	71	-0.027826	0.622963	-0.205537	138916	139482
K11_cds_1	71	-0.0908946	0.643849	-0.191216	109785	110272
OriLyt-R	375	-0.00646852	0.672677	-0.172193	118000	120800
inter0_104	11	-0.159977	0.696308	-0.157199	0	104
K4.1_cds_1	46	-0.0673763	0.699475	-0.155228	22132	22476
ORF35_cds_1	72	-0.0160054	0.712362	-0.147299	55455	55907
inter72354_72387	3	-0.00711396	0.720422	-0.142413	72354	72387
K9_cds_1	230	-0.0193915	0.742114	-0.129529	100005	101354
inter138253_138314	16	-0.00287195	0.762081	-0.117999	138253	138314
inter59991_60123	19	-0.144665	0.768671	-0.114259	59991	60123
inter30489_30638	15	-0.0456456	0.770913	-0.112995	30489	30638
inter152571_152659	8	-0.0480558	0.779792	-0.108021	152571	152659
ORF21_cds_1	273	-0.0120931	0.794976	-0.0996458	35201	36943
inter78439_78580	19	-0.169225	0.799131	-0.097382	78439	78580
inter152169_152251	4	-0.0343091	0.812174	-0.0903512	152169	152251
inter133493_134065	64	-0.0689229	0.827004	-0.0824925	133493	134065
inter151094_151328	35	-0.0398	0.843954	-0.0736813	151094	151328
K1_cds_1	64	-0.0280957	0.893671	-0.0488223	105	959
inter14382_14499	13	-0.113235	0.921612	-0.0354517	14382	14499
ORF27_cds_1	120	-0.0256095	0.928624	-0.0321599	47690	48562
inter140338_140579	41	-0.0486851	0.931574	-0.0307827	140338	140579
ORF48_cds_1	177	-0.00269437	0.950889	-0.0218702	69989	71197
inter47668_47689	9	-0.033949	0.963547	-0.0161272	47668	47689
inter74445_74665	21	-0.00132664	0.968008	-0.0141212	74445	74665
inter28952_29961	93	-0.0386465	0.977597	-0.00984035	28952	29961
K3_cds_1	138	-0.00746244	0.996563	-0.00149526	18589	19557
inter50321_50439	17	0.0289342	0.996222	0.00164399	50321	50439
inter77013_77148	11	0.121541	0.958988	0.0181866	77013	77148
ORF19_cds_1	254	0.00398628	0.948438	0.0229912	33012	34661
inter110272_110617	53	0.010951	0.945943	0.0241351	110272	110617
ORF20_cds_1	155	0.0283768	0.944064	0.0249985	34429	35391
inter75379_75460	13	0.0401563	0.934542	0.0294011	75379	75460
miR-K12-11	8	0.000581127	0.929417	0.0317893	137346	137416
K12_cds_1	30	0.0434955	0.880998	0.0550249	134066	134248
inter139482_139564	9	0.0353405	0.859338	0.0658361	139482	139564
inter153078_153187	6	0.0289952	0.800893	0.0964257	153078	153187
inter145584_146024	80	0.0548951	0.765791	0.11589	145584	146024
inter104487_104588	17	0.056366	0.755663	0.121672	104487	104588
ORF69_cds_1	125	0.0093441	0.745871	0.127336	132585	133493
ORF52_cds_1	58	0.0373352	0.719235	0.143129	76618	77013
K7_cds_1	53	0.0480279	0.712096	0.147461	28572	28952
inter46725_46750	4	0.0797541	0.711828	0.147625	46725	46750
ORF57_cds_1	6	0.21288	0.709682	0.148936	81886	81934
vIL6_cds_1	63	0.0649178	0.704476	0.152134	17242	17856
K2_cds_1	63	0.0649178	0.704476	0.152134	17242	17856
ORF7_cds_1	281	0.0114617	0.702626	0.153276	6609	8696
ORF2_cds_1	98	0.0368735	0.690248	0.160995	17902	18534
K15_cds_4	11	0.11719	0.658683	0.181324	152482	152571
inter18534_18588	7	0.150511	0.657408	0.182165	18534	18588
K15_cds_2	8	0.238227	0.647142	0.189	152986	153078
sopC	20	0.0217511	0.621973	0.206228	83771	84244
K15_cds_7	8	0.168986	0.621056	0.20687	151878	151979
inter136782_137124	53	0.0490708	0.618857	0.20841	136782	137124
inter113934_113962	5	0.0703691	0.611716	0.21345	113934	113962
inter17856_17901	8	0.18876	0.594751	0.225665	17856	17901
ORF43_cds_1	233	0.0347518	0.58736	0.231095	62952	64769
inter143951_144768	120	0.0112968	0.558839	0.252713	143951	144768
inter27374_28571	159	0.0205457	0.555627	0.255217	27374	28571
ORF17_cds_1	266	0.0459318	0.555213	0.25554	30639	32300
inter105055_105744	81	0.0207383	0.554352	0.256215	105055	105744
inter130655_130709	15	0.0226723	0.545374	0.263305	130655	130709
inter58689_58788	16	0.110276	0.536309	0.270585	58689	58788
inter11217_11343	13	0.0765952	0.519151	0.284707	11217	11343
miR-K12-1	9	0.0331362	0.513216	0.2897	138445	138535
miR-K12-2	9	0.0331362	0.513216	0.2897	138445	138535
inter128590_128616	4	0.0635877	0.507715	0.29438	128590	128616
K15_cds_6	9	0.227866	0.492996	0.307156	152062	152169
K15_cds_8	74	0.0163761	0.450437	0.346366	151329	151792
miR-K12-8	8	0.150956	0.449274	0.347488	136713	136782
miR-K12-10a	13	0.19418	0.423931	0.372705	134114	134183
inter16994_17241	25	0.147319	0.419752	0.377007	16994	17241
inter22476_22499	3	0.173463	0.419034	0.377751	22476	22499
inter138535_138915	58	0.0502925	0.386787	0.412528	138535	138915
K8.1_cds_1	65	0.0276775	0.367381	0.434883	75731	76154
K6_cds_1	42	0.0564312	0.349038	0.457128	27087	27374
inter49116_49178	10	0.152896	0.331457	0.479573	49116	49178
inter152902_152985	5	0.23095	0.292408	0.53401	152902	152985
ORF74_cds_1	127	0.0834717	0.288618	0.539676	146025	147053
K10.5_cds_1	55	0.0759983	0.28186	0.549966	107085	107539
inter69731_69988	48	0.0932019	0.275771	0.559452	69731	69988
inter21779_22131	53	0.103384	0.257928	0.588502	21779	22131
inter137196_137345	25	0.204774	0.254429	0.594433	137196	137345
inter959_1126	6	0.192933	0.243602	0.613319	959	1126
inter137416_138183	115	0.0449379	0.232238	0.634066	137416	138183
incC	21	0.0562871	0.21241	0.672826	86789	87039
sopB_cds_1	86	0.146305	0.206695	0.68467	84317	85288
miR-K12-9	7	0.219232	0.186516	0.729285	136070	136135
inter68392_68452	8	0.272233	0.180711	0.743015	68392	68452
ORF17.5_cds_1	130	0.0852942	0.134537	0.871157	30639	31505
inter75607_75730	18	0.170188	0.111984	0.950845	75607	75730
miR-K12-7	9	0.328944	0.10927	0.9615	137125	137196
BAC insert	1763	0.0272556	0.103219	0.986242	83527	99856
inter147053_147203	19	0.118913	0.0763892	1.11697	147053	147203
ORF70_cds_1	145	0.0522757	0.0749932	1.12498	20038	21051
K5_cds_1	120	0.118817	0.0470919	1.32705	25663	26433
ORF72_cds_1	89	0.153031	0.0179275	1.74648	139565	140338
K14_cds_1	148	0.0899865	0.0125911	1.89994	144769	145584
inter106990_107084	23	0.319889	0.00937317	2.02811	106990	107084
ORF50_cds_2	319	0.21779	9.30407e-10	9.03133	72388	74445
ORF75_cds_1	696	0.215175	1.52712e-10	9.81613	147204	151094
GFP-IRES-Hygro_cds	351	0.237747	2.5489e-11	10.5936	96158	98544
ORF73_cds_1	341	0.241248	1.75423e-13	12.7559	140580	143951

### Sheet: Rep1
Name	Number of sgRNAs	Median enrichment	Uncorrected MW p-value	Signed log p-value	start	stop
ORF9_cds_1	441	-0.263158	3.03183e-15	-14.5183	11344	14382
ORF44_cds_1	319	-0.333837	4.53572e-15	-14.3434	64708	67074
ORF24_cds_1	287	-0.299442	2.12121e-13	-12.6734	40338	42596
ORF6_cds_1	478	-0.230218	3.16441e-12	-11.4997	3194	6592
ORF40_cds_1	186	-0.36946	1.95596e-11	-10.7086	60124	61497
ORF46_cds_1	120	-0.389594	4.40973e-11	-10.3556	68453	69220
ORF40/41_cds_1	308	-0.249244	1.07161e-10	-9.96996	60124	62260
ORF56_cds_1	346	-0.223202	4.18678e-10	-9.37812	79252	81783
ORF59_cds_1	205	-0.284884	1.53147e-08	-7.81489	111696	112886
ORF18_cds_1	114	-0.358562	1.92359e-08	-7.71589	32242	33015
ORF66_cds_1	216	-0.250261	8.4328e-08	-7.07403	128617	129906
ORF34_cds_1	154	-0.268731	1.44377e-05	-4.8405	54491	55474
ORF45_cds_1	199	-0.236724	1.73706e-05	-4.76019	67169	68392
inter71197_71411	39	-0.472542	8.13116e-05	-4.08985	71197	71411
ORF57_cds_2	190	-0.152702	0.000127002	-3.89619	82043	83361
ORF58_cds_1	144	-0.161208	0.000169263	-3.77144	110618	111691
ORF25_cds_1	596	-0.108453	0.000186531	-3.72925	42595	46725
K8.1_cds_2	31	-0.355804	0.000443041	-3.35356	76249	76511
ORF37_cds_1	178	-0.174001	0.000582902	-3.2344	57089	58549
ORF60_cds_1	119	-0.15733	0.000905311	-3.0432	113017	113934
inter107539_108108	73	-0.304826	0.00147514	-2.83117	107539	108108
ORF39_cds_1	136	-0.234541	0.00177652	-2.75043	58789	59991
inter134248_136069	157	-0.180118	0.00188015	-2.72581	134248	136069
ORF68_cds_1	261	-0.145192	0.00286149	-2.54341	130915	132552
ORF23_cds_1	152	-0.163566	0.00484114	-2.31505	39120	40334
ORF10_cds_1	182	-0.146446	0.005112	-2.29141	14500	15756
ORF16_cds_1	70	-0.165783	0.00513802	-2.2892	29962	30489
ORF61_cds_1	333	-0.0785497	0.00540463	-2.26723	113963	116341
ORF64_cds_1	1302	-0.0774104	0.00790396	-2.10216	120147	128054
ORF36_cds_1	195	-0.130192	0.0112608	-1.94843	55792	57126
ORF41_cds_1	102	-0.116348	0.0114232	-1.94221	61643	62260
ORF30_cds_1	31	-0.230062	0.0115011	-1.93926	50440	50673
ORF22_cds_1	268	-0.12347	0.0125306	-1.90203	36931	39123
ORF31_cds_1	87	-0.121494	0.0128961	-1.88954	50580	51254
ORF32_cds_1	228	-0.119433	0.0132366	-1.87822	51221	52585
ORF33_cds_1	143	-0.0985545	0.0162454	-1.78927	52578	53582
ORF29_cds_1	121	-0.173352	0.0190292	-1.72058	53572	54492
ORF38_cds_1	20	-0.190458	0.0192355	-1.7159	58504	58689
ORF4_cds_1	149	-0.104208	0.0240056	-1.61969	1127	2779
K8_cds_2	15	-0.454873	0.0244418	-1.61187	75461	75607
ORF47_cds_1	61	-0.189658	0.0319184	-1.49596	69228	69731
CmR_cds_1	76	-0.104368	0.0356491	-1.44795	89137	89796
ORF29_cds_2	139	-0.115871	0.0361294	-1.44214	49179	50321
ORF8_cds_1	345	-0.0614558	0.0364434	-1.43838	8680	11217
ORF26_cds_1	129	-0.0340662	0.0430572	-1.36595	46751	47668
inter27374_28571	159	-0.0948415	0.0568904	-1.24496	27374	28571
ORF54_cds_1	140	-0.151102	0.0619394	-1.20803	77483	78439
inter2779_3193	44	-0.152422	0.0643784	-1.19126	2779	3193
inter117341_117354	3	-0.477328	0.0724993	-1.13967	117341	117354
inter152404_152481	2	-0.605063	0.0801323	-1.09619	152404	152481
K4.2_cds_1	95	-0.156618	0.0967086	-1.01453	22545	23093
inter78439_78580	19	-0.237501	0.0983608	-1.00718	78439	78580
inter69220_69227	1	-1.11954	0.0993168	-1.00298	69220	69227
K3A_cds_1	93	-0.152439	0.107954	-0.966763	18589	19128
K15_cds_5	17	-0.234574	0.109479	-0.960668	152252	152404
miR-K12-4	5	-0.47144	0.112451	-0.949037	138184	138253
OriLyt-R	376	-0.060437	0.114735	-0.940303	118000	120800
ORF42_cds_1	115	-0.0797685	0.12597	-0.899733	62252	63088
ORF11_cds_1	154	-0.0824497	0.126795	-0.896898	15771	16994
K3_cds_1	137	-0.138193	0.136786	-0.863958	18589	19557
ORF67_cds_1	128	-0.123843	0.142753	-0.845414	129840	130655
inter81783_81885	25	-0.252	0.146529	-0.834075	81783	81885
inter112886_113016	13	-0.332387	0.153275	-0.814527	112886	113016
inter58689_58788	16	-0.232362	0.159447	-0.797383	58689	58788
OriLyt-L	385	-0.0853787	0.172034	-0.764385	22500	25700
ORF63_cds_1	374	-0.0752294	0.173652	-0.760321	117355	120141
ORF27_cds_1	118	-0.118713	0.175129	-0.756642	47690	48562
ORF49_cds_1	120	-0.0602684	0.177202	-0.751532	71446	72354
ORF19_cds_1	255	-0.0806429	0.178684	-0.747916	33012	34661
ORF48_cds_1	177	-0.0898437	0.18271	-0.738238	69989	71197
K4.1_cds_1	46	-0.0542007	0.191498	-0.717837	22132	22476
inter145584_146024	79	-0.0578028	0.204836	-0.688593	145584	146024
ORF62_cds_1	166	-0.0888365	0.205919	-0.686304	116346	117341
ORF52_cds_1	58	-0.0959873	0.257265	-0.589619	76618	77013
inter76511_76617	14	-0.23259	0.262778	-0.580412	76511	76617
inter48562_48807	27	-0.0176827	0.266758	-0.573882	48562	48807
ORF43_cds_1	230	-0.00624103	0.267833	-0.572136	62952	64769
ORF67A_cds_1	25	-0.239382	0.276706	-0.557981	130710	130952
ORF67.5_cds_1	25	-0.239382	0.276706	-0.557981	130710	130952
K10_cds_2	411	-0.0333067	0.300368	-0.522346	102219	104487
ORF50_cds_1	1	-0.452388	0.302877	-0.518734	71412	71429
ORF57_cds_1	6	-0.363376	0.321946	-0.492216	81886	81934
ORF69_cds_1	125	-0.0465869	0.337868	-0.471252	132585	133493
inter19557_20037	63	-0.0331986	0.338121	-0.470928	19557	20037
inter151792_151877	3	-0.662451	0.35329	-0.451869	151792	151877
inter59991_60123	19	-0.125353	0.360807	-0.442726	59991	60123
inter99856_100004	19	-0.136326	0.361644	-0.441719	99856	100004
ORF53_cds_1	47	-0.0908339	0.363008	-0.440084	77149	77481
repE_cds_1	79	-0.123691	0.369215	-0.43272	87042	87797
inter6592_6608	2	-0.257839	0.3712	-0.430392	6592	6608
inter136782_137124	54	-0.0667002	0.39126	-0.407535	136782	137124
inter46725_46750	4	-0.238707	0.391665	-0.407086	46725	46750
inter104487_104588	17	-0.0290563	0.407445	-0.389931	104487	104588
inter136135_136712	34	-0.0106566	0.416615	-0.380265	136135	136712
inter67074_67168	10	-0.121482	0.428121	-0.368433	67074	67168
K10.5_cds_2	160	-0.0460494	0.428537	-0.368011	105745	106990
inter143951_144768	121	-0.0531504	0.461002	-0.336298	143951	144768
ORF35_cds_1	72	-0.113169	0.479519	-0.319194	55455	55907
K8_cds_1	99	-0.125078	0.48261	-0.316404	74666	75379
inter0_104	11	-0.021009	0.487457	-0.312064	0	104
ORF2_cds_1	98	-0.0737938	0.492655	-0.307457	17902	18534
inter101354_102218	113	-0.0267548	0.501164	-0.30002	101354	102218
K1_cds_1	64	-0.0956398	0.522107	-0.28224	105	959
inter75379_75460	13	-0.104376	0.533687	-0.272713	75379	75460
ORF20_cds_1	156	-0.0228255	0.539047	-0.268373	34429	35391
K11_cds_2	198	-0.0448272	0.554518	-0.256085	108109	109663
sopA_cds_1	127	-0.0668988	0.568904	-0.244961	85288	86463
inter139482_139564	9	-0.0369155	0.587461	-0.231021	139482	139564
ORF7_cds_1	284	-0.0160804	0.612289	-0.213043	6609	8696
ORF55_cds_1	98	-0.020365	0.618284	-0.208812	78581	79264
K10.5_cds_1	55	-0.0478079	0.619504	-0.207956	107085	107539
ORF21_cds_1	273	-0.0601225	0.624361	-0.204564	35201	36943
inter152169_152251	4	-0.0601887	0.640466	-0.193504	152169	152251
inter81934_82042	16	-0.0859539	0.642566	-0.192082	81934	82042
ORF65_cds_1	85	-0.0182073	0.655004	-0.183756	128078	128590
inter15756_15770	2	-0.207103	0.665888	-0.176599	15756	15770
inter133493_134065	64	-0.06265	0.689471	-0.161484	133493	134065
inter128054_128077	3	-0.239507	0.690939	-0.16056	128054	128077
inter151979_152061	4	-0.258726	0.699449	-0.155244	151979	152061
miR-K12-3	2	-0.0924825	0.718357	-0.14366	138315	138384
inter30489_30638	15	-0.139241	0.740426	-0.130518	30489	30638
inter72354_72387	3	-0.0315858	0.745181	-0.127738	72354	72387
inter153078_153187	6	-0.120073	0.74674	-0.126831	153078	153187
inter138253_138314	16	-0.068812	0.763536	-0.11717	138253	138314
K10_cds_1	69	-0.0295359	0.775053	-0.110668	104589	105055
K6_cds_1	44	-0.113074	0.781297	-0.107184	27087	27374
inter14382_14499	12	-0.0365435	0.798936	-0.097488	14382	14499
inter110272_110617	53	-0.0265605	0.801562	-0.0960629	110272	110617
inter28952_29961	94	-0.0743365	0.820566	-0.0858864	28952	29961
inter152571_152659	8	-0.0464881	0.824864	-0.0836177	152571	152659
inter130655_130709	15	-0.0878294	0.835371	-0.0781208	130655	130709
inter76154_76248	9	-0.0709293	0.83661	-0.0774769	76154	76248
inter26433_27086	106	-0.0715862	0.891014	-0.0501156	26433	27086
inter75607_75730	18	-0.0682279	0.891968	-0.0496506	75607	75730
inter69731_69988	48	-0.0440609	0.901799	-0.0448904	69731	69988
K15_cds_8	74	-0.0627303	0.925889	-0.033441	151329	151792
K4_cds_1	37	-0.0155893	0.938781	-0.0274358	21495	21779
inter959_1126	6	-0.0071592	0.948683	-0.0228787	959	1126
K11_cds_1	71	-0.00835454	0.955591	-0.0197279	109785	110272
inter151094_151328	35	-0.0254927	0.961512	-0.0170452	151094	151328
K15_cds_2	8	-0.0994574	0.96737	-0.0144075	152986	153078
K9_cds_1	229	-0.0410137	0.990516	-0.00413837	100005	101354
miR-K12-1	9	0.0279786	0.975173	0.0109181	138445	138535
miR-K12-2	9	0.0279786	0.975173	0.0109181	138445	138535
K15_cds_3	14	0.0574463	0.971241	0.0126731	152660	152902
inter18534_18588	7	0.0056123	0.962584	0.0165616	18534	18588
K12_cds_1	30	0.0512926	0.962169	0.0167485	134066	134248
inter50321_50439	17	0.0106484	0.945477	0.024349	50321	50439
ORF71_cds_1	72	0.027271	0.940481	0.02665	138916	139482
inter83361_83526	16	0.0782615	0.909557	0.0411699	83361	83526
inter21779_22131	53	0.0240852	0.898063	0.0466932	21779	22131
inter11217_11343	13	0.0431624	0.891657	0.0498021	11217	11343
K15_cds_1	17	0.0259323	0.886151	0.0524921	153188	153404
miR-K12-10a	13	0.178402	0.867007	0.0619776	134114	134183
inter77013_77148	11	0.128519	0.822947	0.0846284	77013	77148
sopC	20	0.0541588	0.812168	0.0903541	83771	84244
K5_cds_1	119	0.0127623	0.809846	0.0915974	25663	26433
inter109663_109784	19	0.12872	0.809775	0.0916355	109663	109784
inter138384_138444	11	0.0235222	0.775607	0.110358	138384	138444
K15_cds_7	8	0.201813	0.753558	0.122883	151878	151979
inter138535_138915	58	0.0366425	0.749231	0.125385	138535	138915
ORF17_cds_1	265	0.00721154	0.746186	0.127153	30639	32300
incC	21	0.095092	0.739904	0.130824	86789	87039
inter105055_105744	81	0.0271501	0.739014	0.131347	105055	105744
K15_cds_4	11	0.13477	0.694675	0.158218	152482	152571
inter17856_17901	8	0.00091535	0.690824	0.160632	17856	17901
sopB_cds_1	87	0.0208701	0.687011	0.163037	84317	85288
inter74445_74665	21	0.110383	0.658391	0.181516	74445	74665
ORF28_cds_1	57	0.0735427	0.644709	0.190636	48808	49116
inter137196_137345	25	0.118431	0.64276	0.191951	137196	137345
inter132552_132584	8	0.0172842	0.60515	0.218137	132552	132584
ORF70_cds_1	147	0.0118562	0.585777	0.232268	20038	21051
ORF74_cds_1	127	0.00342229	0.559561	0.252153	146025	147053
inter16994_17241	25	0.228409	0.513233	0.289685	16994	17241
inter137416_138183	113	0.0502543	0.510668	0.291862	137416	138183
inter47668_47689	9	0.0377048	0.506851	0.29512	47668	47689
K8.1_cds_1	66	0.0346089	0.502901	0.298518	75731	76154
K7_cds_1	53	0.0514282	0.493026	0.30713	28572	28952
inter21051_21494	45	0.00420508	0.477697	0.320847	21051	21494
K15_cds_6	9	0.265254	0.460474	0.336795	152062	152169
inter68392_68452	8	0.0931392	0.414683	0.382284	68392	68452
inter152902_152985	5	0.276931	0.403285	0.394387	152902	152985
ORF17.5_cds_1	130	0.0160795	0.359237	0.444618	30639	31505
inter147053_147203	19	0.155083	0.304185	0.516863	147053	147203
BAC insert	1764	0.010728	0.29841	0.525187	83527	99856
inter49116_49178	10	0.211775	0.293678	0.532129	49116	49178
inter128590_128616	4	0.230398	0.290846	0.536336	128590	128616
inter22476_22499	3	0.337441	0.275215	0.560327	22476	22499
vIL6_cds_1	63	0.141426	0.263901	0.578559	17242	17856
K2_cds_1	63	0.141426	0.263901	0.578559	17242	17856
miR-K12-11	8	0.157972	0.26302	0.580011	137346	137416
miR-K12-8	8	0.212598	0.232401	0.633761	136713	136782
miR-K12-7	9	0.107635	0.218887	0.659779	137125	137196
inter140338_140579	41	0.0249073	0.164896	0.782791	140338	140579
inter113934_113962	5	0.328528	0.114157	0.942499	113934	113962
miR-K12-9	7	0.21792	0.0771674	1.11257	136070	136135
ORF72_cds_1	90	0.111993	0.0764504	1.11662	139565	140338
inter106990_107084	23	0.369391	0.0480177	1.3186	106990	107084
K14_cds_1	150	0.123432	0.0110788	1.95551	144769	145584
ORF50_cds_2	321	0.148562	1.3139e-05	4.88144	72388	74445
ORF75_cds_1	699	0.154803	7.74387e-06	5.11104	147204	151094
GFP-IRES-Hygro_cds	351	0.219866	7.0925e-07	6.1492	96158	98544
ORF73_cds_1	336	0.269519	4.41455e-10	9.35511	140580	143951
