## Supplementary Data 7 for "A Two-tiered Functional Screen Identifies Herpesviral Transcriptional Modifiers and their Essential Domains"

### Sheet: Sheet1
Name	Type	Sequence
ORF9_11364	sgRNA	gCGCGAGTTGGGTCGATAAA
ORF9_12400	sgRNA	gGAGGTCTTTGAGTTTCCTT
ORF9_12497	sgRNA	gCCAGAGGCGGTTCCGATGG
ORF46_68804	sgRNA	gTCGACAGCTGGGCTCGCCA
ORF46_68508	sgRNA	GTGGCGAGTCAAATAGTCGT
ORF46_68957	sgRNA	GGCCCTTGTGGTACGGGTCC
ORF45_68204	sgRNA	gCTCGGCGAAGACGTCGTCT
ORF45_67917	sgRNA	gACGGACACGGCGGAGTCCG
ORF45_67356	sgRNA	gGGAGACACGATCACGCTCA
ORF24_40809	sgRNA	gACCAGCACGCGCGCATCGA
ORF24_41824	sgRNA	gTTCGACAGGTTCTTCAGCA
ORF24_42354	sgRNA	gTTCTTGATGTATAAAAGGG
ORF57_82624	sgRNA	gTCCGGGACGTGGGATGGTG
ORF57_82924	sgRNA	gAAGGACATAGATATAATTT
ORF57_82327	sgRNA	gGGACGTGTGTTTTGACCGG
vSAFE_1	sgRNA	GCAATTAACGAATCCACCAT
vSAFE_2	sgRNA	gTTACCTGACCATACCCGAG
vSAFE_3	sgRNA	gTCGTCTGATTAAACCACGC
vSAFE_4	sgRNA	GATGACGGAATCAGTACCGA
vSAFE_5	sgRNA	gTGACGGAATCAGTACCGAT
vSAFE_6	sgRNA	gCGCCCAAGGTGTATCCATT
SAFE_4501	sgRNA	GAGCAGAGACCTCCTGAACC
SAFE_4502	sgRNA	GCAGGGGGACACGGGCACAT
SAFE_4503	sgRNA	GCATCACAGAGGTGACACTG
ORF50_1	sgRNA	gCCACTCTATTTAGGTCACT
ORF50_2	sgRNA	GAAATGAAGGCCAAATGCCT
ORF50_3	sgRNA	gATCTTCCACCACTCTATTT
ORF37_1	sgRNA	gTCTGGTTGACACCCTGGAT
ORF37_2	sgRNA	gACCAAGTAATCAGATTCAC
ORF37_3	sgRNA	GGATGTGTGTAACTTTTTCG
ORF18_1	sgRNA	GTCTAAATGTGTACCTGTTA
ORF18_2	sgRNA	gTTGCTACCTGATAGTCTCC
ORF18_3	sgRNA	gAATGTGTACCTGTTAAGGG
ORF21_1	sgRNA	GGCGTTCTAATGAGGTGCAC
ORF21_2	sgRNA	gGATGTAGGTGACCGTCTCA
ORF21_3	sgRNA	GCCCATGGTGTACTGGACGA
prORF57_fwd	qPCR primer	cagtgttttgccagcaagtg
prORF57_rev	qPCR primer	gggctattttgggaacctg
CRKO_PCR1	First PCR CRISPR screen	aggcttggatttctataacttcgtatagcatacattatac
CRKO_PCR1_rev	First PCR CRISPR screen	ACATGCATGGCGGTAATACGGTTATC
CRKO_common	Common second PCR	caagcagaagacggcatacgagatgcacaaaaggaaactcaccct
CRKO_sequencing	CRISPR sequencing primer	GCCACTTTTTCAAGTTGATAACGGACTAGCCTTATTTAAACTTGCTATGCTGTTTCCAGCTTAGCTCTTAAAC
CRKO_truseq_25	Second PCR index	aatgatacggcgaccaccgagatctacacGATCGGAAGAGCACACGTCTGAACTCCAGTCACACTGATCGACTCGGTGCCACTTTTTC
CRKO_truseq_26	Second PCR index	aatgatacggcgaccaccgagatctacacGATCGGAAGAGCACACGTCTGAACTCCAGTCACATGAGCCGACTCGGTGCCACTTTTTC
CRKO_truseq_27	Second PCR index	aatgatacggcgaccaccgagatctacacGATCGGAAGAGCACACGTCTGAACTCCAGTCACATTCCTCGACTCGGTGCCACTTTTTC
CRKO_truseq_28	Second PCR index	aatgatacggcgaccaccgagatctacacGATCGGAAGAGCACACGTCTGAACTCCAGTCACCAAAAGCGACTCGGTGCCACTTTTTC
CRKO_truseq_29	Second PCR index	aatgatacggcgaccaccgagatctacacGATCGGAAGAGCACACGTCTGAACTCCAGTCACCAACTACGACTCGGTGCCACTTTTTC
CRKO_truseq_30	Second PCR index	aatgatacggcgaccaccgagatctacacGATCGGAAGAGCACACGTCTGAACTCCAGTCACCACCGGCGACTCGGTGCCACTTTTTC
CRKO_truseq_36	Second PCR index	aatgatacggcgaccaccgagatctacacGATCGGAAGAGCACACGTCTGAACTCCAGTCACCCAACACGACTCGGTGCCACTTTTTC
CRKO_truseq_32	Second PCR index	aatgatacggcgaccaccgagatctacacGATCGGAAGAGCACACGTCTGAACTCCAGTCACCACTCACGACTCGGTGCCACTTTTTC
CRKO_truseq_33	Second PCR index	aatgatacggcgaccaccgagatctacacGATCGGAAGAGCACACGTCTGAACTCCAGTCACCAGGCGCGACTCGGTGCCACTTTTTC
CRKO_truseq_34	Second PCR index	aatgatacggcgaccaccgagatctacacGATCGGAAGAGCACACGTCTGAACTCCAGTCACCATGGCCGACTCGGTGCCACTTTTTC
ORF18_amp_fwd	Targeted sequencing	GGGAGTCTGGGATAACTCGC
ORF18_amp_rev	Targeted sequencing	ATCGACCGTGTCCCACAAAC
ORF34_amp_fwd	Targeted sequencing	GCCTGGTACTCGACCAGTTG
ORF34_amp_rev	Targeted sequencing	CCACCTGACGATTGTGTCCT
ORF46_amp_fwd	Targeted sequencing	GATTCGCCGCTCGACTGAT
ORF46_amp_rev	Targeted sequencing	AATCACTGCAACGGGGTCTG
ORF21_amp_fwd	Targeted sequencing	AGCTCGGACGACGAATCAAG
ORF21_amp_rev	Targeted sequencing	TCGTCGTGGAACTTATCCGC
KSHV_lib_fwd	Library amplification	CTTAAACCGGCCAACATACC
KSHV_lib_rev	Library amplification	TCGAAAGGAACGAGTAGCAT
